# Recycling of cell surface membrane proteins from yeast endosomes is regulated by ubiquitinated Ist1

**DOI:** 10.1101/2021.06.19.449106

**Authors:** Kamilla ME. Laidlaw, Grant Calder, Chris MacDonald

## Abstract

Trafficking of cell surface membrane proteins to and from the plasma membrane impinges on myriad biological processes and ensures correct cellular function. Upon internalization, many surface proteins are recycled back to the plasma membrane. Although these endosomal trafficking pathways control surface protein activity, the precise regulatory features and division of labour between interconnected pathways is poorly defined. Furthermore, how well endosomal trafficking mechanisms are conserved is unclear. In yeast, we show cargo recycling back to the surface occurs through distinct pathways. In addition to retrograde recycling pathways via the late Golgi, used by synaptobrevins and driven by cargo ubiquitination, we find nutrient transporter recycling bypasses the Golgi in a pathway driven by cargo deubiquitination. Nutrient transporters rapidly internalize to, and recycle from, endosomes marked by Vps4 and the ESCRT-III associated factor Ist1. This compartment serves as both ‘early’ and ‘recycling’ endosome, implying these features are evolutionarily conserved. Ist1 has previously been implicated in recycling in yeast and other eukaryotes. We show Ist1 is ubiquitinated and this is required for proper endosomal recruitment and cargo recycling to the surface. Additionally, the ubiquitin-binding adaptor Npl4 and the essential ATPase Cdc48 are required for cargo recycling possibly through regulation of ubiquitinated Ist1. This collectively suggests mechanistic features of recycling from endosomes to the plasma membrane are also conserved.
