## Supplementary material for "Recycling of cell surface membrane proteins from yeast endosomes is regulated by ubiquitinated Ist1": ST1

### Sheet: Sheet1
Table 1: Yeast strains used in this study
Freezer Strain	Parental strain	Genotype	Reference
CMY56	Parental	BY4742; MATα, his3∆ leu2∆ lys2∆ ura3∆	Brachmann et al., (1998) Yeast
CMY635	BY4742	rcy1∆::KanMX4	Giaever, et al., (2002) Nature
CMY638	BY4742	nhx1∆::KanMX4	Giaever, et al. (2002) Nature
CMY639	BY4742	ist1∆::KanMX4	Giaever, et al. (2002) Nature
CMY828	SEY6210.1	trp1∆::VPS4-3xHA-mCherry-TRP1	Adell et al., (2017) Elife
CMY829	SEY6210.1	trp1∆::VPS4-3xHA-GFP-TRP1	Adell et al., (2017) Elife
CYM786	BY4742	SEC7-GFP::loxP	Laidlaw, Paine et al., (2022) MBoC
CYM789	BY4742	SEC7-mCherry::loxP	Laidlaw, Paine et al., (2022) MBoC
CYM703	BY4742	his3∆::HIS3-Ste3-GFP-UL36	Laidlaw, Paine et al., (2022) MBoC
CYM637	BY4742	npl4∆::KanMX4	Giaever, et al., (2002) Nature
CMY681	BY4742	rcy1∆::KanMX4 + his3∆::HIS3--STE3-Ste3-GFP-UL36	Laidlaw, Paine et al., (2022) MBoC
CMY749	BY4742	ist1∆::KanMX4 + his3∆::HIS3--STE3-Ste3-GFP-UL36	This study
CMY1685	BY4742	vps4∆::KanMX4 + his3∆::HIS3--STE3-Ste3-GFP-UL36	This study
CMY763	BY4742	npl4∆::KanMX4 + his3∆::HIS3--STE3-Ste3-GFP-UL36	This study
CMY2096	BY4742	ist1∆::loxP SEC7-mCherry::loxP	This study
CMY2098	SEY6210.1	ist1∆::loxP trp1∆::VPS4-3xHA-mCherry-TRP1	This study
CMY2092	BY4742	npl4∆::loxP ist1∆::KanMX4	This study
CMY2004	BY4742	ist1∆::his5+ cdc48-2	This study
CMY609	BY4742	cdc48-2	Guerriero et al., (2017) MBoC
CMY610	BY4742	cdc48-3	Guerriero et al., (2017) MBoC
CMY2042	BY4742	Ist1-HA-ALINKER-HIS6 :: his5+	This study
CMY158	BY4742	ubi4∆::TEF1 mut(0.16)-His-ALINQERA-Ub-his5+ pdr5∆::loxP hbt1(1-996)∆::loxP	MacDonald et al., (2017) Traffic
CMY2056	BY4742	ist1∆::NatMX ubi4∆:: TEF1 mut(0.16)-His-ALINQERA-Ub-his5+ pdr5∆::loxP hbt1(1-996)∆::loxP	This study
CMY2100	BY4742	ist1∆::NatMX pdr5∆::KanMX4	This study
CMY862	BY4742	pdr5∆::KanMX4	Giaever, et al., (2002) Nature
CMY2017	RCY1972	YETIprom-IST1	Arita, et al., (2021) Molecular Systems Biology
CMY2213	RCY1972	YETIprom-IST1 leu2∆::KanMX4	This study
