## Supplementary material for "Recycling of cell surface membrane proteins from yeast endosomes is regulated by ubiquitinated Ist1": ST2

### Sheet: Sheet1
Table 2: Plasmids used in this study
Plasmid	Genotype	Reference
pCM988	pRS315 expressing Fur4-mNG from FUR4 promoter	Laidlaw et al., (2021) Journal of Cell Science
pCM264	pRS315 expressing Mup1-GFP from MUP1 promoter	MacDonald et al., (2015) Develpomental Cell
pCM913	pRS315 expressing GFP-Snc2 from CUP1 promoter	This study
pCM922	pRS315 expressing GFP-Snc1 from CUP1 promoter	This study
pCM266	pRS315 expressing Fur4-mCherry from FUR4 promoter	Stringer et al., (2011) Journal of Cell Biology
pCM1026	pRS315 expressing DUb-GFP-Snc1 from CUP1 promoter	This study
pCM1028	pRS315 expressing DUb-GFP-Snc2 from CUP1 promoter	This study
pCM859	pRS315 expressing GFP-Snc1-PM from CUP1 promoter	This study
pCM885	pRS315 expressing Mup1-mEOS from MUP1 promoter	This study
pCM886	pRS315 expressing Fur4-mEOS from FUR4 promoter	This study
pCM805	pRS315 expressing Ist1-2xHA-GFP from IST1 promoter	This study
pCM892	pRS315 expressing Ist1-mCherry from IST1 promoter	This study
pCM759	pRS415 expressing Ist1-∆MIM from IST1 promoter (residues 1-282, lacking 283-98)	Tan et al., (2015) Journal of Biological Chemistry
pCM788	pRS315 expressing Ist1-2xHA from IST1 promoter	This study
pCM789	pRS315 expressing Ist1-KR-2xHA from IST1 promoter (K11R, K13R, K17R, K29R, K35R, K49R, K52R, K98R, K123R, K129R, K135R, K154R, K157R, K158R, K165R, K174R, K178R, K186R, K216R, K232R, K238R, K239R, K248R, K252R, K255R, K258R, K259R, K264R, K265R, K269R, K270R, K273R, K275R, K277R, K278R, K289R, K290R, K298R)	This study
pCM1023	pRS315 expressing Ist1-GFP-DUb from CUP1 promoter	This study
pCM917	pRS315 expressing mScarlet-Snc2 from CUP1 promoter	This study
pCM860	pRS315 expressing GFP-Rer1 from CUP1 promoter	Xu et al., (2017) Elife
pCM739	pRS415 expressing Ist1-E74A from IST1 promoter	Tan et al., (2015) Journal of Biological Chemistry
pCM752	pRS415 expressing Ist1-E135A from IST1 promoter	Tan et al., (2015) Journal of Biological Chemistry
pCM743	pRS415 expressing Ist1-K52D from IST1 promoter	Tan et al., (2015) Journal of Biological Chemistry
pCM670	pRS315 expressing Vps4-E233Q-Strawberry from CUP1 promoter	This study
pCM850	pRS303 containing expression cassette for Ste3-GFP-UL36 from STE3 promoter. UL36 = residues 15-260 of Herpes simplex virus type 1 VP1/2 tegument protein	This study
pCM357	pRS415 expressing Cos5-GFP from COS5 promoter	This study
pCM806	pRS315 expressing Ist1-KR-2xHA-GFP from IST1 promoter (K11R, K13R, K17R, K29R, K35R, K49R, K52R, K98R, K123R, K129R, K135R, K154R, K157R, K158R, K165R, K174R, K178R, K186R, K216R, K232R, K238R, K239R, K248R, K252R, K255R, K258R, K259R, K264R, K265R, K269R, K270R, K273R, K275R, K277R, K278R, K289R, K290R, K298R)	This study
pCM1127	pET28a expressing His6-Ist1 from T7 promoter	This study
pCM1128	pET28a expressing His6-Ist1-KR from T7 promoter (K11R, K13R, K17R, K29R, K35R, K49R, K52R, K98R, K123R, K129R, K135R, K154R, K157R, K158R, K165R, K174R, K178R, K186R, K216R, K232R, K238R, K239R, K248R, K252R, K255R, K258R, K259R, K264R, K265R, K269R, K270R, K273R, K275R, K277R, K278R, K289R, K290R, K298R)	This study
pCM1129	pRS315 expressing Ist1-GFP-ul36C>S (C40S) from CUP1 promoter	This study
