## Supplementary material for "Recycling of cell surface membrane proteins from yeast endosomes is regulated by ubiquitinated Ist1": ST3

### Sheet: Sheet1
Table 3: Antibodies used in this study
Antibody	Source	Identifier
α-Ist1 Rabbit Polyclonal	Tan et al., (2015) Journal of Biological Chemistry	n/a
α-HA Mouse Monoclonal (HA.11)	Biolegend, SanDiego, CA	Cat# HA.11
α-Pgk1 Mouse Monoclonal	Molecular Probes	Cat# 459250
α-6xHis. Mouse Monoclonal (THETM-His Tag)	Genscript, Piscataway, NJ	Cat# A00174-40
α-GFP Rabbit Polyclonal	Urbanowski and Piper, (1999) Journal of Biological Chemistry	n/a
α-GAPDH Mouse Monoclonal (clone 6C5)	Santa Cruz, Inc.	Cat# sc-47724
