## Supplementary material for "Recycling of cell surface membrane proteins from yeast endosomes is regulated by ubiquitinated Ist1": ST4

### Sheet: Sheet1
Table 4: Statistical Tests
Figure	Sample / test	Significant	p value	Statistical Test
1E	Snc1 Vs Snc2	No	0.8058	Unpaired t-test
1E	Fur4 Vs Snc1	Yes	<0.0001	Unpaired t-test
1E	Mup1 (< 2.5nm) vs Snc2	Yes	<0.0001	Unpaired t-test
1E	Mup1 (<2.5nm) vs Mup1 (> 2.5nm)	Yes	0.0018	Unpaired t-test
1F	GFP-Snc1 (Sec7 Vs Vps4)	Yes	<0.0001	Unpaired t-test
1F	GFP-Snc2 (Sec7 Vs Vps4)	Yes	<0.0001	Unpaired t-test
1H	GFP-Snc1PM (Sec7 Vs Vps4)	Yes	<0.0001	Unpaired t-test
1G	DUb-GFP-Snc1 (Sec7 Vs Vps4)	Yes	<0.0001	Unpaired t-test
1G	DUb-GFP-Snc2 (Sec7 Vs Vps4)	Yes	<0.0001	Unpaired t-test
1I	Mup1-GFP + Met (Sec7 Vs Vps4)	Yes	<0.0001	Unpaired t-test
1I	Mup1-GFP late-log (Sec7 Vs Vps4)	Yes	<0.0001	Unpaired t-test
1J	Fur4-mNG - Ura (Sec7 Vs Vps4)	Yes	<0.0001	Unpaired t-test
1J	Fur4-mNG + Ura (Sec7 Vs Vps4)	Yes	<0.0001	Unpaired t-test
2D	Mup1-GFP (0 min Vs 1 min)	No	0.122988	Unpaired t-test
2D	Mup1-GFP (0 min Vs 5 min)	No	0.988897	Unpaired t-test
2D	Mup1-GFP (0 min Vs 60 min)	Yes	3.3e-05	Unpaired t-test
2D	Vacuolar-GFP (0 min Vs 1 min)	No	0.384216	Unpaired t-test
2D	Vacuolar-GFP (0 min Vs 5 min)	No	0.204587	Unpaired t-test
2D	Vacuolar-GFP (0 min Vs 60 min)	Yes	0.008289	Unpaired t-test
3C	0 mins (Sec7 Vs Vps4)	No	0.3272	Unpaired t-test
3C	0 -5 mins (Sec7 Vs Vps4)	Yes	0.0014	Unpaired t-test
3C	5 - 10 mins (Sec7 Vs Vps4)	Yes	<0.0001	Unpaired t-test
3C	10 - 15 mins (Sec7 Vs Vps4)	Yes	<0.0001	Unpaired t-test
4B	Ist1-GFP (Sec7 Vs Vps4)	Yes	<0.0001	Unpaired t-test
4E	rcy1∆ 40 mg/L vs 5 mg/L	Yes	< 0.0001	Unpaired t-test
4E	rcy1∆ 40 mg/L vs 2.5 mg/L	Yes	0.000275	Unpaired t-test
4E	ist1∆ 40 mg/L vs 5 mg/L	Yes	0.0177	Unpaired t-test
4E	ist1∆ 40 mg/L vs 2.5 mg/L	Yes	0.000522	Unpaired t-test
7C	Ist1(WT) vs Ist1(KR)	No	0.5033	Unpaired t-test
7E	Ist1-KR-GFP (Sec7 Vs Vps4)	Yes	<0.0001	Unpaired t-test
9E	Ist1-GFP-DUb ( Sec7 vs Vps4)	Yes	<0.0001	Unpaired t-test
9E	Ist1-GFP-DUb(C>S) ( Sec7 vs Vps4)	Yes	<0.0001	Unpaired t-test
S5B	ist1∆ + Ist1-GFP vs ist1∆ + Ist1-KR-GFP	Yes	0.0006	Unpaired t-test
S5B	ist1∆ + Ist1-GFP vs npl4∆ + Ist1-GFP	Yes	0.0408	Unpaired t-test
S5B	ist1∆ + Ist1-GFP vs cdc48-2 + Ist1-GFP	Yes	0.0039	Unpaired t-test
S5B	ist1∆ + Ist1-GFP vs cdc48-2 + Ist1-GFP	Yes	0.0497	Unpaired t-test
